# CoREST has a conserved role in facilitating SPR-5/LSD1 maternal reprogramming of histone methylation

**DOI:** 10.1101/2021.05.17.444472

**Authors:** Brandon S. Carpenter, Alyssa Scott, Robert Goldin, Sindy R. Chavez, Dexter A. Myrick, Marcus Curlee, Karen Schmeichel, David J. Katz

## Abstract

Maternal reprogramming of histone methylation is critical for reestablishing totipotency in the zygote, but how histone modifying enzymes are regulated during maternal reprogramming is not well characterized. To address this gap, we asked whether maternal reprogramming by the H3K4me1/2 demethylase SPR-5/LSD1/KDM1A, is regulated by the co-repressor protein, SPR-1/CoREST in *C. elegans* and mice. In *C. elegans*, SPR-5 functions as part of a reprogramming switch together with the H3K9 methyltransferase MET-2. By examining germline development, fertility and gene expression in double mutants between *spr-1* and *met-2*, we find that *spr-1* mutants are partially compromised for *spr-5; met-2* reprogramming. In mice, we generated a separation of function *Lsd1* M448V point mutation that compromises CoREST binding, but only slightly affects LSD1 demethylase activity. When maternal LSD1 in the oocyte is derived exclusively from this allele, the progeny phenocopy the increased perinatal lethality that we previously observed when LSD1 was reduced maternally. Together, these data are consistent with CoREST having a conserved function in facilitating maternal LSD1 epigenetic reprogramming.
