## Supplemental file 1 for "CoREST has a conserved role in facilitating SPR-5/LSD1 maternal reprogramming of histone methylation"

### Sheet: Individual litters scored
	Lsd1+	Lsd1het	Lsd1M448V		() Indicates pups that died
	5	7(1)	7*		* Indicates whole litter died
	6	5(1)	5*
	6	8	9
	6	6	4(2)
	3	9(3)	2
	7(1)	5	7
	6	10(1)	3
	7	2*	1*
	9	5(1)	7(1)
	10	6*	7(5)
	5	8	7(1)
	6	2	9(2)
	7(1)	9(1)	10(3)
	2	7(1)	9(3)
	6(3)	7	6(1)
	10		7
	11(3)		3(1)
	3(2)		7
	3		6(1)
	7		7*
	7(1)		5
	9		7
	5		6*
	8(3)		8
			7(1)
			3
			3*
			6*
			3*
			1
			5*
			10(2)
